# Intrinsic and tumor-induced JAK/STAT signaling regulate developmental timing by the *Drosophila* prothoracic gland

**DOI:** 10.1101/2021.06.09.447673

**Authors:** Xueya Cao, José Carlos Pastor-Pareja

**Affiliations:** School of Life Sciences, Tsinghua University, Beijing, China; Tsinghua-Peking Center for Life Sciences, Beijing, China

**Keywords:** Metamorphosis, ring gland, ecdysone, tissue damage, inflammation, SUMOylation

## Abstract

Development involves tightly paced, reproducible sequences of events, yet it must adjust to conditions external to it, such as resource availability and organismal damage. A major mediator of damage-induced immune responses in vertebrates and insects is JAK/STAT signaling. At the same time, JAK/STAT activation by the *Drosophila* Upd cytokines is pleiotropically involved in normal development of multiple organs. Whether inflammatory and developmental roles of JAK/STAT intersect is unknown. Here, we show that JAK/STAT is active during development of the prothoracic gland (PG), the organ that controls metamorphosis onset through ecdysone production. Reducing JAK/STAT signaling decreased PG size and slightly advanced metamorphosis. Conversely, JAK/STAT hyperactivation, achieved through overexpression of pathway components or SUMOylation loss, caused PG hypertrophy and metamorphosis delay. Interestingly, tissue damage and tumors, known to secrete Upd cytokines, also activated JAK/STAT in the PG and delayed metamorphosis. Finally, we show that expression of transcription factor Apontic, a JAK/STAT target in the PG, recapitulates PG hypertrophy and metamorphosis delay. JAK/STAT damage signaling, therefore, regulates metamorphosis onset at least in part by coopting its developmental role in the PG.

**Summary statement:** Damage signaling from tumors mediated by JAK/STAT-activating Upd cytokines delays the *Drosophila* larva-pupa transition through cooption of a JAK/STAT developmental role in the prothoracic gland.
