## Supplementary material for "Intrinsic and tumor-induced JAK/STAT signaling regulate developmental timing by the *Drosophila* prothoracic gland": Table S1_Detailed genotypes

### Sheet: Sheet1
Suppl. Table S1: Detailed genotypes
Figure 1	Intrinsic JAK/STAT signaling modulates PG growth and metamorphosis
C	w ; 10xSTAT-GFP / + (III)
	w ; 10xSTAT-GFP (III)
D	w dome-GAL4 UAS-GFP / w
	y w updE132-GAL4 / w ; UAS-GFP / +
	w ; upd3-GAL4 UAS-GFP / +
E	w ; phm-GAL4 UAS-CD8.GFP / +
F	w ; UAS-domeΔCYT/ + ; phm-GAL4 UAS-CD8.GFP / +
	w / y v OR Y ; phm-GAL4 UAS-CD8.GFP / UAS-domei-TRiP.JF01269
	w / y sc v OR Y ; UAS-hopi-TH201501042.S / + ; phm-GAL4 UAS-CD8.GFP / +
	w ; UAS-Stat92Ei-NIG.4257R-2(i-1) / + ; phm-GAL4 UAS-CD8.GFP / +
	w ; UAS-upd3i-VDRC.v27136(i-1) / + ; phm-GAL4 UAS-CD8.GFP / +
	w / y sc v OR Y ; phm-GAL4 UAS-CD8.GFP / UAS-upd3i-TH201501156.S(i-2)
G	w1118
H	w upd3Δ11639
I	w1118
	w ; phm-GAL4 UAS-CD8.GFP / +
	w ; UAS-domeΔCYT/ + ; phm-GAL4 UAS-CD8.GFP / +
	w / y v OR Y ; phm-GAL4 UAS-CD8.GFP / UAS-domei-TRiP.JF01269
	w / y sc v OR Y ; UAS-hopi-TH201501042.S / + ; phm-GAL4 UAS-CD8.GFP / +
	w ; UAS-Stat92Ei-NIG.4257R-2(i-1) / + ; phm-GAL4 UAS-CD8.GFP / +
	w ; phm-GAL4 UAS-CD8.GFP / UAS-updi-NIG.5993R-2(i-1)
	w ; phm-GAL4 UAS-CD8.GFP / UAS-updi-VDRC.v3282(i-2)
	w / y sc v OR Y ; phm-GAL4 UAS-CD8.GFP / UAS-upd2i-TH201501114.S(i-1)
	w / y sc v OR Y ; UAS-upd2i-TRiP.HMS00948(i-2) / + ; phm-GAL4 UAS-CD8.GFP / +
	w ; UAS-upd3i-VDRC.v27136(i-1) / + ; phm-GAL4 UAS-CD8.GFP / +
	w / y sc v OR Y ; phm-GAL4 UAS-CD8.GFP / UAS-upd3i-TH201501156.S(i-2)
	w upd3Δ11639
J	w ; phm-GAL4 UAS-CD8.GFP / +
	w ; UAS-domeΔCYT/ + ; phm-GAL4 UAS-CD8.GFP / +
	w / y v OR Y; phm-GAL4 UAS-CD8.GFP / UAS-Stat92Ei-TRiP.JF01266(i-2)
	w ; phm-GAL4 UAS-CD8.GFP / UAS-updi-VDRC.v3282(i-2)
	w / y sc v OR Y ; phm-GAL4 UAS-CD8.GFP / UAS-upd2i-TH201501114.S(i-1)
	w ; UAS-upd3i-VDRC.v27136(i-1) / + ; phm-GAL4 UAS-CD8.GFP / +
	w1118
	w upd3Δ11639
Figure 2	JAK/STAT hyperactivation can cause PG hypertrophy and delayed metamorphosis
A and B	w ; 10xSTAT-GFP / + ; phm-GAL4 / +
	w ; 10xSTAT-GFP / UAS-upd2b.2 ; phm-GAL4 / +
	w ; 10xSTAT-GFP / + ; phm-GAL4 / UAS-upd232B
	w / y sc v OR Y ; 10xSTAT-GFP / FlySAM2.0-upd3TRiP.TH13330.S(OE-1) ; phm-GAL4 / +
C	w ; phm-GAL4 UAS-CD8.GFP / +
	w ; UAS-upd2b.2 / + ; phm-GAL4 UAS-CD8.GFP / +
D	w ; phm-GAL4 UAS-CD8.GFP / +
	w ; UAS-dome.2 / + ; phm-GAL4 UAS-CD8.GFP / +
	w ; UAS-hop.H / + ; phm-GAL4 UAS-CD8.GFP / +
	w ; UAS-upd2b.2 / + ; phm-GAL4 UAS-CD8.GFP / +
	w ; phm-GAL4 UAS-CD8.GFP / UAS-upd232B
	w / y sc v OR Y ; FlySAM2.0-upd3TRiP.TH13330.S(OE-1) / + ; phm-GAL4 UAS-CD8.GFP / +
E	w ; phm-GAL4 UAS-CD8.GFP / +
	w ; UAS-dome.2 / + ; phm-GAL4 UAS-CD8.GFP / +
	w ; UAS-hop.H / + ; phm-GAL4 UAS-CD8.GFP / +
	w ; UAS-upd2b.2 / + ; phm-GAL4 UAS-CD8.GFP / +
	w ; phm-GAL4 UAS-CD8.GFP / UAS-upd232B
	w / y sc v OR Y ; FlySAM2.0-upd3TRiP.TH13330.S(OE-1) / + ; phm-GAL4 UAS-CD8.GFP / +
	w / y sc v OR Y ; FlySAM2.0-upd3TRiP.TH13268.S(OE-2) / + ; phm-GAL4 UAS-CD8.GFP / +
	w / y sc v OR Y ; FlySAM2.0-upd3TRiP.TH13291.S(OE-3) / + ; phm-GAL4 UAS-CD8.GFP / +
	w / y sc v OR Y ; FlySAM2.0-upd3TRiP.TH13267.S(OE-4) / + ; phm-GAL4 UAS-CD8.GFP / +
F and G	w ; phm-GAL4 UAS-CD8.GFP / +
	w ; UAS-upd2b.2 / + ; phm-GAL4 UAS-CD8.GFP / +
	w / y v OR Y; phm-GAL4 UAS-CD8.GFP / UAS-Stat92Ei-TRiP.JF01266(i-2)
H	w ; phm-GAL4 UAS-CD8.GFP / +
	w ; UAS-upd2b.2 / + ; phm-GAL4 UAS-CD8.GFP / +
Figure 3	SUMOylation prevents JAK/STAT hyperactivation during normal PG development
A	w ; 10xSTAT-GFP / + ; phm-GAL4 / +
	w / y v OR Y ; 10xSTAT-GFP / + ; phm-GAL4 / UAS-smt3i-TRiP.JF02869
	w ; 10xSTAT-GFP / + ; phm-GAL4 / UAS-Uba2i-TRiP.HM05055
	w ; 10xSTAT-GFP / + ; phm-GAL4 / UAS-Aos1i-TRiP.HM05183
	w ; 10xSTAT-GFP / + ; phm-GAL4 / UAS-lwri-TRiP.JF01386
	w / y sc v OR Y ; 10xSTAT-GFP / + ; phm-GAL4 / UAS-Su(var)2-10i-TRiP.HMS00705(i-4)
B and C	w ; 10xSTAT-GFP / + ; phm-GAL4 / +
	w / y w OR Y ; 10xSTAT-GFP / UAS-Su(var)2-10i-VDRC.v100813(i-1) ; phm-GAL4 / +
	w / y v OR Y ; 10xSTAT-GFP / UAS-Su(var)2-10i-TRiP.HMJ21959(i-2) ; phm-GAL4 / +
	w ; 10xSTAT-GFP / + ; phm-GAL4 / UAS-Su(var)2-10i-TRiP.JF01408(i-3)
	w / y sc v OR Y ; 10xSTAT-GFP / + ; phm-GAL4 / UAS-Su(var)2-10i-TRiP.HMS00705(i-4)
	w ; 10xSTAT-GFP / + ; phm-GAL4 / UAS-Su(var)2-10i-NIG.8068R-2(i-5)
	w ; 10xSTAT-GFP / + ; phm-GAL4 / UAS-Su(var)2-10i-TRiP.JF03384(i-6)
	w ; 10xSTAT-GFP / + ; phm-GAL4 / UAS-Su(var)2-10i-NIG.8068R-1(i-7)
	w ; 10xSTAT-GFP / + ; phm-GAL4 / UAS-Su(var)2-10i-TRiP.HMS00750(i-8)
	w / y v OR Y ; 10xSTAT-GFP / + ; phm-GAL4 / UAS-smt3i-TRiP.JF02869
	w ; 10xSTAT-GFP / + ; phm-GAL4 / UAS-Uba2i-TRiP.HM05055
	w ; 10xSTAT-GFP / + ; phm-GAL4 / UAS-Aos1i-TRiP.HM05183
	w ; 10xSTAT-GFP / + ; phm-GAL4 / UAS-lwri-TRiP.JF01386
D	w ; 10xSTAT-GFP / + ; phm-GAL4 / +
	w ; 10xSTAT-GFP / + ; phm-GAL4 / UAS-Su(var)2-10i-TRiP.JF01408(i-3)
E	w ; 10xSTAT-GFP / + ; phm-GAL4 / +
	w / y sc v OR Y ; 10xSTAT-GFP / + ; phm-GAL4 / UAS-Su(var)2-10i-TRiP.HMS00705(i-4)
	w ; 10xSTAT-GFP / UAS-Stat92Ei-NIG.4257R-2(i-1) ; phm-GAL4 / UAS-Su(var)2-10i-TRiP.HMS00705(i-4)
F and G	w / y sc v OR Y ; 10xSTAT-GFP / + ; phm-GAL4 / UAS-Su(var)2-10i-TRiP.HMS00705(i-4)
	w ; 10xSTAT-GFP / UAS-Stat92Ei-NIG.4257R-2(i-1) ; phm-GAL4 / UAS-Su(var)2-10i-TRiP.HMS00705(i-4)
H	w / y sc v OR Y ; 10xSTAT-GFP / + ; phm-GAL4 / UAS-Su(var)2-10i-TRiP.HMS00705(i-4)
I	w ; 10xSTAT-GFP / UAS-Stat92Ei-NIG.4257R-2(i-1) ; phm-GAL4 / UAS-Su(var)2-10i-TRiP.HMS00705(i-4)
Figure 4	Extrinsically-produced Upd cytokines can also activate JAK/STAT signalingin the PG
A	w ; Cg-GAL4 UAS-myr.RFP / CyO
B and C	w ; Cg-GAL4 / + ; 10xSTAT-GFP / +
	w ; Cg-GAL4 / UAS-upd2b.2 ; 10xSTAT-GFP / +
	w ; Cg-GAL4 / + ; 10xSTAT-GFP / UAS-upd232B
	w / y sc v OR Y ; Cg-GAL4 / UAS-upd3TRiP.TH13342.S(OE-5) / + ; 10xSTAT-GFP / +
D and E	w ; Cg-GAL4 / +
	w ; Cg-GAL4 / UAS-upd2b.2
Figure 5	Tumors and tissue damage activate PG-extrinsic JAK/STAT signaling to delay metamorphosis
A and B	w ; 10xSTAT-GFP (II)
	w ; 10xSTAT-GFP ; He-GAL4 scrib1
C	y w Ubx-Flp / w OR Y ; 10xSTAT-GFP / + ; phm-GAL4 FRT82B / +
	y w Ubx-Flp / w OR Y ; 10xSTAT-GFP / + ; phm-GAL4 FRT82B / FRT2A FRT82B scrib1 wtsX1
D and E	y w Ubx-Flp / w OR Y ; 10xSTAT-GFP / + ; phm-GAL4 FRT82B / +
	y w Ubx-Flp / w OR Y ; 10xSTAT-GFP / + ; phm-GAL4 FRT82B / FRT2A FRT82B scrib1 wtsX1
	y w Ubx-Flp / w OR Y ; 10xSTAT-GFP / UAS-domeΔCYT ; phm-GAL4 FRT82B / FRT2A FRT82B scrib1 wtsX1
F	y w Ubx-Flp / w OR Y ; 10xSTAT-GFP / + ; phm-GAL4 FRT82B / FRT2A FRT82B scrib1 wtsX1
	y w Ubx-Flp / w OR Y ; 10xSTAT-GFP / UAS-domeΔCYT ; phm-GAL4 FRT82B / FRT2A FRT82B scrib1 wtsX1
G	w ; phm-GAL4 UAS-CD8.GFP / +
	w ; UAS-domeΔCYT/ + ; phm-GAL4 UAS-CD8.GFP / +
Figure 6	JAK/STAT target Apontic induces PG hypertrophy, autophagy and metamorphosis delay
A and B	w ; phm-GAL4 UAS-CD8.GFP / +
	w / y v OR Y ; phm-GAL4 UAS-CD8.GFP / UAS-apti-TRiP.JF02134
	w ; UAS-Stat92Ei-NIG.4257R-2(i-1) / + ; phm-GAL4 UAS-CD8.GFP / +
	w ; UAS-upd2b.2 / + ; phm-GAL4 UAS-CD8.GFP / +
	y w Ubx-Flp / w OR Y ; Lamp1.YFP / + ; phm-GAL4 FRT82B / FRT2A FRT82B scrib1 wtsX1
	y w Ubx-Flp / w OR Y ; Lamp1.YFP / UAS-domeΔCYT ; phm-GAL4 FRT82B / FRT2A FRT82B scrib1 wtsX1
C	w ; phm-GAL4 UAS-CD8.GFP / +
	w / y v OR Y ; phm-GAL4 UAS-CD8.GFP / UAS-apti-TRiP.JF02134
D	w / y w OR Y ; tub-Gal80ts / GSV6-aptGS11849(OE-1) ; phm-GAL4 UAS-CD8.GFP / +
	w / y w OR Y ; tub-Gal80ts / GSV6-aptGS12693(OE-2) ; phm-GAL4 UAS-CD8.GFP / +
E	w ; phm-GAL4 UAS-CD8.GFP / +
	w / y v OR Y ; phm-GAL4 UAS-CD8.GFP / UAS-apti-TRiP.JF02134
	w / y w OR Y ; tub-Gal80ts / GSV6-aptGS11849(OE-1) ; phm-GAL4 UAS-CD8.GFP / +
	w / y w OR Y ; tub-Gal80ts / GSV6-aptGS12693(OE-2) ; phm-GAL4 UAS-CD8.GFP / +
F	w ; phm-GAL4 UAS-CD8.GFP / +
	w / y w OR Y ; GSV6-aptGS12693(OE-2) / + ; phm-GAL4 UAS-CD8.GFP / +
	w / y w OR Y ; tub-Gal80ts / GSV6-aptGS12693(OE-2) ; phm-GAL4 UAS-CD8.GFP / +
G and J	w ; phm-GAL4 UAS-CD8.GFP / UAS-ban.as.A
H	w ; phm-GAL4 UAS-CD8.GFP / +
	w ; phm-GAL4 UAS-CD8.GFP / UAS-ban.as.A
	w ; phm-GAL4 UAS-CD8.GFP / UAS-EGFP-ban.C
I	w ; phm-GAL4 UAS-CD8.GFP / +
	w ; phm-GAL4 UAS-CD8.GFP / UAS-ban.as.A
	w ; phm-GAL4 UAS-CD8.GFP / UAS-EGFP-ban.C
	w / y w OR Y ; tub-Gal80ts / GSV6-aptGS12693(OE-2) ; phm-GAL4 UAS-CD8.GFP / +
K	w ; UAS-mCherry.Atg8a / + ; phm-GAL4 / +
	y w Ubx-Flp / w OR Y ; UAS-mCherry.Atg8a / + ; phm-GAL4 FRT82B / FRT2A FRT82B scrib1 wtsX1
	w ; UAS-mCherry.Atg8a / UAS-upd2b.2 ; phm-GAL4 / +
	w / y sc v OR Y; UAS-mCherry.Atg8a / + ; phm-GAL4 / UAS-Su(var)2-10i-TRiP.HMS00705(i-4)
	w / y w OR Y ; UAS-mCherry.Atg8a / GSV6-aptGS12693(OE-2) ; phm-GAL4 / +
	w ; UAS-mCherry.Atg8a / + ; phm-GAL4 / UAS-ban.as.A
