## Supplementary material for "Intrinsic and tumor-induced JAK/STAT signaling regulate developmental timing by the *Drosophila* prothoracic gland": Table S2_Original_strains

### Sheet: Sheet1
Suppl. Table S2: Original strains
w1118	Bloomington Stock Center	3605
w ; UAS-myr-mRFP (II)	Bloomington Stock Center	7118
w ; 10xSTAT-GFP (III)	Gift from Erika Bach	N/A
w ; 10xSTAT-GFP (II)	Gift from Erika Bach	N/A
y w updE132-GAL4 ; UAS-GFP / CyO	Gift from Herve Agaisse	N/A
(y) w upd3-GAL4 UAS-GFP / CyO	Gift from Herve Agaisse	N/A
w dome-GAL4 UAS-GFP / FM7	Gift from Zhouhua Li	N/A
w ; Sp / CyO ; phm-GAL4 UAS-CD8.GFP / TM6B	Gift from Francisco Martin	N/A
w ; tub-Gal80ts / CyO ; phm-GAL4 UAS-CD8.GFP / TM6B	Gift from Francisco Martin	N/A
y w ; UAS-mCherry.Atg8a (II)	Bloomington Drosophila Stock Center	37750
w ; Cg-GAL4 (II)	Bloomington Drosophila Stock Center	7011
w ; UAS-domeΔCYT(II)	Gift from James Castelli-Gair Hombría	N/A
y v ; UAS-domei-TRiP.JF01269(III)	Tsinghua Fly Center	THU5764
y sc v ; UAS-hopi-TH201501042.S(II)	Tsinghua Fly Center	TH201501042.S
w ; UAS-Stat92Ei-NIG.4257R-2(i-1)(II)	National Institute of Genetics	4257R-2
y v ; UAS-Stat92Ei-TRiP.JF01266(i-2)(III)	Tsinghua Fly Center	THU1916
w ; UAS-upd3i-VDRC.v27136(i-1) (II)	Vienna Drosophila RNAi Center	27136
y sc v ; UAS-upd3i-TH201501156.S (i-2) (III)	Tsinghua Fly Center	TH201501156.S
w upd3Δ11639	Bloomington Drosophila Stock Center	19355
w ; UAS-updi-NIG.5993R-2(i-1) (III)	National Institute of Genetics	5993R-2
w ; UAS-updi-VDRC.v3282(i-2) (II)	Vienna Drosophila RNAi Center	3282
y sc v ; UAS-upd2i-TH201501114.S(i-1) (II)	Tsinghua Fly Center	TH201501114.S
y sc v ; UAS-upd2i-TRiP.HMS00948(i-2) (III)	Tsinghua Fly Center	THU1331
w ; UAS-upd2i-VDRC.v330691(i-3) (II)	Vienna Drosophila RNAi Center	330691
w ; UAS-dome.2 / CyO	Gift from James Castelli-Gair Hombría	N/A
w ; UAS-hop.H (II)	Bloomington Drosophila Stock Center	79033
w ; UAS-upd2b.2 / CyO	Gift from Tian Xu	N/A
w ; UAS-upd232B(III)	Gift from Tian Xu	N/A
y sc v ; FlySAM2.0-upd3TRiP.TH13330.S(OE-1)	Tsinghua Fly Center	TH13330.S
y sc v ; FlySAM2.0-upd3TRiP.TH13268.S(OE-2)	Tsinghua Fly Center	TH13268.S
y sc v ; FlySAM2.0-upd3TRiP.TH13291.S(OE-3)	Tsinghua Fly Center	TH13291.S
y sc v ; FlySAM2.0-upd3TRiP.TH13267.S(OE-4)	Tsinghua Fly Center	TH13267.S
y sc v ; UAS-upd3TRiP.TH13342.S(OE-5)	Gift from Jian-Quan Ni	N/A
y v ; UAS-smt3i-TRiP.JF02869(III)	Tsinghua Fly Center	THU2873
y v ; UAS-Uba2i-TRiP.HM05055 / TM3,Sb	Tsinghua Fly Center	THU3475
y v ; UAS-Aos1i-TRiP.HM05183 / TM3,Sb	Tsinghua Fly Center	THU3497
y v ; UAS-lwri-TRiP.JF01386 / TM3,Ser	Tsinghua Fly Center	THU5784
y w ; UAS-Su(var)2-10i-VDRC.v100813(i-1) (II)	Vienna Drosophila RNAi Center	100813
y v ; UAS-Su(var)2-10i-TRiP.HMJ21959(i-2) (II)	Bloomington Drosophila Stock Center	58067
y v ; UAS-Su(var)2-10i-TRiP.JF01408 / TM3,Ser (i-3)	Tsinghua Fly Center	THU5786
y sc v ; UAS-Su(var)2-10i-TRiP.HMS00705(i-4) (III)	Tsinghua Fly Center	THU1106
w ; UAS-Su(var)2-10i-NIG.8068R-2(i-5) (III)	National Institute of Genetics	8068R-2
y v ; UAS-Su(var)2-10i-TRiP.JF03384 / TM3,Sb (i-6)	Tsinghua Fly Center	THU3248
w ; UAS-Su(var)2-10i-NIG.8068R-1(i-7) (III)	National Institute of Genetics	8068R-1
y sc v ; UAS-Su(var)2-10i-TRiP.HMS00750 / TM3,Sb (i-8)	Tsinghua Fly Center	THU1147
w ; 10xSTAT-GFP ; He-GAL4 scrib1 / TM6B	Pastor-Pareja et al., 2008	N/A
y w Ubx-Flp ; FRT42D Ubi-GFP / CyO ; FRT82B / TM6B	Bloomington Drosophila Stock Center	43340
w ; Sco / Cyo ; FRT2A FRT82B scrib1 wtsX1 / TM6B	Gift from Tian Xu	N/A
y v ; UAS-apti-TRiP.JF02134 (III)	Tsinghua Fly Center	THU2235
y w ; GSV6-aptGS11849(OE-1) / SM1	Kyoto Stock Center (DGRC)	205349
y w ; GSV6-aptGS12693(OE-2) / SM1	Kyoto Stock Center (DGRC)	205475
w ; UAS-ban.as.A (III)	Kyoto Stock Center (DGRC)	116539
w ; UAS-EGFP-ban.C (III)	Kyoto Stock Center (DGRC)	116540
